# Phylogeny and disease links of a widespread and ancient gut phage lineage

**DOI:** 10.1101/2023.08.29.555303

**Authors:** Patrick A. de Jonge, Bert-Jan H. van den Born, Aeilko H. Zwinderman, Max Nieuwdorp, Bas E. Dutilh, Hilde Herrema

## Abstract

Viruses are a core component of the human microbiome, impacting health and disease through interactions with gut bacteria^1^ and the immune system^2^. Most viruses in the human microbiome are bacteriophages, which exclusively infect bacteria. Individual gut bacteriophages can affect bacterial bile acid deconjugation^3^, and can alter their infection strategy based on dietary content^4^. Up to recently, most studies of the gut virome have focused on low taxonomic scales (e.g., viral operational taxonomic units), hampering population-level analyses. We previously identified the expansive and widespread Candidatus *Heliusviridae* bacteriophage family in a cohort with inhabitants of Amsterdam, the Netherlands. Here, we study their biodiversity and evolution in a wide variety of human populations. With a detailed phylogeny based on sequences from six viral genome databases, we now propose the Candidatus order *Heliusvirales* to accommodate these viruses. We identify *Ca. Heliusvirales* viruses in 80% of 5,441 individuals across 39 studies, and also in nine out of thirteen analyzed metagenomes from ancient humans that lived in Europe and North America between 1,000 and 5,000 years ago. We show that a large *Ca. Heliusvirales* lineage has diversified starting at the appearance of *Homo sapiens* some 200,000-300,000 years ago. Ancient peoples and modern hunter-gatherers further have distinct *Ca. Heliusvirales* populations that are characterized by lower richness than modern urbanized people. Within urbanized people, those suffering from type 1 and type 2 diabetes, as well as inflammatory bowel disease, have higher *Ca. Heliusvirales* richness than healthy controls. We thus conclude that these ancient core members of the human gut virome have thrived with increasingly westernized lifestyles of the human population.
