## Supplementary Table 1 for "Phylogeny and disease links of a widespread and ancient gut phage lineage"

### Sheet: phynteny
Supplementary Table 1: Gene annotation of NatCom_15117
ID	start	end	strand	function	phrog_id	phrog_category	phynteny_category	category_combined	phynteny_score	confidence	sequence	phage
NatCom_15117_CDS_0001	227	1862	-1	hypothetical protein	5467	unknown function	moron, auxiliary metabolic gene and host takeover	moron, auxiliary metabolic gene and host takeover	2.248	0.2799	TTAAATCTTCTTTCCCCATTGAATACCAAACAAAGTTTCATCATTTGGCCCCAGTTTTATAACTGCATGGTTATTGAGTAGGGAAGAAATATCTGGTCCTAAATTATCTTGCCGATCAAATGCGATAAAGATTTGTTTTTCTTTGATAGTTGCATACAACCGTAACAGCTGCCGCAAATTTTCATCGGAAATGTTTGGAAATAACAATGAATCGTGAGCAAGGGCTGGTAGTGGAGTTAATTTTAAAATACTTAAATCATAAATCAACATTCCTTTATAATTAGTACCGGTTCCTGAATCTCTTGGTGTTTCAAAAGTATAACTATTGCTCTTCAGCAATCTAAGAATAGGCGCATTATCCTCATTATTAGATATAAAATCGCTGATTTTCTCCATTTC…	NatCom_15117
NatCom_15117_CDS_0002	1855	2071	-1	hypothetical protein	6259	unknown function	transcription regulation	transcription regulation	3.874	0.3859	TCAACATTTCTCTATCTCTCCCTTGTCATTTAATGTAATTTTTTTGAGGGCGTATAGACCATCTAGAATATCAACAAGCTCTACAGGCCCCATGATGTTTCTGCATAGATGCAGAATCTCAACAGGGGTTTTAGGAGTATCCAAGTTATATAGGACGCAAGGCATCTTAGACAAGATGCTATTGTTATATGAAAAAAGTTTATTTGGTAATATCAT	NatCom_15117
NatCom_15117_CDS_0003	2054	3203	-1	hypothetical protein	6948	unknown function	transcription regulation	transcription regulation	3.068	0.3068	TTATTTGGTAATATCATGAAATACCTCACAAGATTGAATAAAATAACAGACAACAATATTACAATAAATCAAGTCCTGTTTAGTAATCCGGTGAATTTGCTTAGATATATTTTCGTATATTGCAATTTGTGAAAGCCCTTTATCTTCTAGCCGTTGGCAAATAGTTTTTATCTCTGCACGTACTAGTTCGTCTGAATATTGCTTCTGACGCGATAAATTCTGCATGGTCTGATTAATATAGAAAAAATATTTTGTAACATAATTTTTCACAGTTTCTGCCAGAAGAAAATTTTCGTTTTCATCAATTTTATTTGCAATAAATGTTGGCTCGTAATTTAGCGAAGATAAAGTACTCGGTTTTAAATTAATCAGACTTTCAACAACCTTTTTTATGCCTTC…	NatCom_15117
NatCom_15117_CDS_0004	3543	4044	1	hypothetical protein	No_PHROG	unknown function	transcription regulation	transcription regulation	2.671	0.2955	ATGGCCAATCTACAGACAAACGAAAAGAAGAAGTTTTTTATCCCTCTGGAACTTACTCCAGAAACCGCCATTACCGAACCGTACAAGGACTGTGAGGTTCGCTGGTCAAAAATCGGCTGCCGTAAGGTACGTACAATCCTGATTCCGGCAACCGAAGAACAGTACTATGAATTCATGCGTCCACTCTGGCGCGAAGATAAACGGCGGCAGCGGCATGGAGCCGCTAATGTATCGGTGGATGAGGTACGTGATGATTTCGAGCTGGAGCCGGAAACTGACTTCAACCTGGAGGAGATTATCCTAAAGGAGGAAAGGCTCGCAGCCCTTCGGCGAGAACTGGCTGCACTGCAGGATATTGATCGGACCATTCTGCTGATGATCGCCGACGGCTGCAGTGAA…	NatCom_15117
NatCom_15117_CDS_0005	4172	4340	1	hypothetical protein	No_PHROG	unknown function	DNA, RNA and nucleotide metabolism	DNA, RNA and nucleotide metabolism	2.414	0.2487	ATGAACAGTATTCGAACGCCTGACAACCTGGTGCAGCAAAGATTGGACCAGGAACTGGCAGATGTGCTGATGGGCATCAGTGCCACAACGCACAGCATCGCTAGGCATCTTCAGATTTTAAGCGGTCAACAAAAAGCGAAAGGAGTCAATCAGTATGACAAACGATGA	NatCom_15117
NatCom_15117_CDS_0006	4326	4635	1	hypothetical protein	No_PHROG	unknown function	DNA, RNA and nucleotide metabolism	DNA, RNA and nucleotide metabolism	5.253	0.515	ATGACAAACGATGAATTGCAGAAAGTAGCGGCAGGACTGGCCGACTGCGGGAAGGCACTTCTCCGAATGGCCGATGCCCTGATGGAGAAAAAGGATGGAGTACCTGTTTCAGAAGAACAAAAGAAACCGGATAAGAAGCTGACTTTGGAAGATGTCCGCAGAGTTGCTGCCGATAAGGCCCGCCAGGGACATACGGAAGAAGTAAGGCAACTTATCCAGAAGTTTGGGGCCGATAAGCTTTCTGGTGTGGAGACGGCCAAGTATCCGGCATTGATGGAAGAACTGGAGGCGATGAGGAATGCCGAGTAA	NatCom_15117
NatCom_15117_CDS_0007	4624	5482	1	exonuclease	3953	DNA, RNA and nucleotide metabolism	nan	DNA, RNA and nucleotide metabolism	nan	nan	ATGCCGAGTAAGCACGCAGTACTTTCCGCTTCCTCCAGTTATCGCTGGCTGGCCTGCCCACCGTCTGCGCAGGAATGCGCCAAACTCCCGGATATGCCCAGCGAGTTTGCGCTGCAAGGTACCGATGCTCACAGTCTCTGTGAATATAAGGTGCTGTCGGCACTAGGACGGGATGTGGCAGATCCGACGAAGGGACTCACGTTTTTTGATGAAGAAATGTCCGAATGTACTGATGAATACGCGCAATATGTCGTGGAGCAGGTCGAAGCCTCCAAAGCTGTCTGCAAGGACCCTCTGGTCCTGATTGAGCAGCGGCTGGACTTTTCTAAGTGGGTACCAGGCGGTTTTGGTACCGGCGACTGTGTCATTGTAGCCGACGATACGCTGACCGTCATCGAC…	NatCom_15117
NatCom_15117_CDS_0008	5765	6332	1	hypothetical protein	No_PHROG	unknown function	DNA, RNA and nucleotide metabolism	DNA, RNA and nucleotide metabolism	5.088	0.5063	ATGCTTAATAATTACGTCAATCCGTGCAAGGTAATCACTGGGGTCAATACACGCTGGTCTTATGCCAACGTCTGGGAACCGAAATCCATCAACGGCGGTACGCCCAAGTACAGCGTCAGCTTGATTATCCCAAAGTCTGATACGAAGACCGTCAAGAAAATCGAAACCGCCATCAGGGCTGCGTACGAAGAAGGCGAAGGCAAGCTCAAGGGCAATGGCCGTGTGGTACCAGCACTCGAAGCTATCAAGACACCGCTGCGTGACGGCGACCTGGAACGCCCGGGTGATGATGCTTATAAAGACAGCTATTTCATCAATGCCAACTCTGCCACGAAACCGGGTATCGTCGACGCAGACTGCCAGCATATCATCGAACGCTCGGAAGTCTACTCCGGTGTG…	NatCom_15117
NatCom_15117_CDS_0009	6345	6534	1	hypothetical protein	No_PHROG	unknown function	DNA, RNA and nucleotide metabolism	DNA, RNA and nucleotide metabolism	4.632	0.474	ATGGAAACGACACTGAAACTGATTCTGGAAGTATTGTATTGCCTGGTGGCACTGTGCGCCAGCGGGTTTTTCGTAGCCCTGATTTATACGGATTTTAAAAAGGACCAACGGGATGAAGAAATGGCCCGCCACCGGGATGAACGGGAAGAAGCATATCACCGTAGACAGATGGAATCCTTTAGAAAATAA	NatCom_15117
NatCom_15117_CDS_0010	6593	8582	1	DNA polymerase	10285	DNA, RNA and nucleotide metabolism	nan	DNA, RNA and nucleotide metabolism	nan	nan	ATGGAAAATATCAGCATCGACATCGAAACTTTCAGCGATATCAGTCTGGCCAAATGTGGCGTATACAAATATGCCGAATCGCCGGAATTTGAAATTCTTCTTTTTAGCTATGCCGTCGATGGCGGCGAAGTCCAGGTCATCGACCTTGTCCAAGGAGAAAACATCCCTGAAGAAATCTTGGACGCCTTGACGGATGAGTCCGTTACCAAGTGGGCTTTCAATGCCAGCTTCGAACGGGTCTGTCTGTCACGATACTTGCGTGACCTTGGCAGGAGTGTAGACCCTTTCCATGACCATCACCCCCTTTCCCAGAAGTGGGCCAGGTTCCTGAATCCGGCTGGGTGGAAGTGTTCCATGATCTGGTCAGCTTATATGGGGCTGCCGCTTTCCCTGGAAGGG…	NatCom_15117
NatCom_15117_CDS_0011	8671	9334	1	transcriptional regulator	2657	transcription regulation	nan	transcription regulation	nan	nan	ATGAAATTTTTGATTCCGGAAGATGAGTTCGGTATGTTTGCAGACCAGGGGGGCGTACCAAGGGTCGACAGTCTGTTTGTCGCTGCAGCTTTTGAAAAACAGCATTATAACGTTCTGCGCGATATTGGGCGCATCACTGCATCCAATTCTGGATTAAGCTCAGAATTCATTGCACTCAATTTTGAGTGCAATACATATCGTGATGCCAGAGGCAGGAAACTTCCACGTTACCTGCTGACCCGCGATGGATTTACCATGCTGGTCATGGGCTACACTGGGCCAAGAGCAATGCACTTCAAAGAACTCTACATCGCACGTTTCAACGAAATGGAACAATGTGTCCGGTCGCTCCTGTCTGCCAGGCAGGAATTCCCGATGTTGACGGAGATGATCTGCCGG…	NatCom_15117
NatCom_15117_CDS_0012	9337	9559	1	hypothetical protein	21057	unknown function	transcription regulation	transcription regulation	3.696	0.3642	ATGTTTTACGTAAAAGAACCACTAACGGATGGTGTAGATGTAACAGTTGAACTCAATGACGAAAACGTTTTCTGCCGCTGCCCGGTCTGCGGTAGGGAGGTACCTGTCAACCTGCAGGAAATCCTTTCAGACCGCGACACAGATCTGGTGGGAACGGCGGTATTATGCGATGAATGTGCGGAGGGGTGGATGGAACTGCATGGAAAGCAATCTGAAACATAA	NatCom_15117
NatCom_15117_CDS_0013	9629	9935	1	hypothetical protein	No_PHROG	unknown function	DNA, RNA and nucleotide metabolism	DNA, RNA and nucleotide metabolism	3.569	0.3339	ATGCCTGTTGTATACGTTTGTTCGCCTTATGCGGGGGATATAGATGAGAATATCCGGAAAGCCTGTGCTTATTGCCGCTATGCAGTAGACCACGGATATATTCCCTTGGCGCCACATCTATATCTGCCGCAGTTCCTCGATGAAGAAACAGAACGGGAACTGGCACTTTTTATGGATATCGTTCTACTGTCCCGCTGCGTCGAGCTCTGGGTCTTTGGTGATGTGATTACGGCGGGAATGGAAAAGGAAATCCAGTACGCTCAAAGAAAAGGAAAACCAATTCGATATATTAACGAGGTGAAGTAA	NatCom_15117
NatCom_15117_CDS_0014	9935	12179	1	hypothetical protein	7601	unknown function	DNA, RNA and nucleotide metabolism	DNA, RNA and nucleotide metabolism	3.914	0.3651	ATGAATTTTACACTCTATAGGTCTGACTTTATTGGCGTGGAAGCGAATTGCCGCTATCCCAGGCAGCAGAAAACCAGCTGCGCCGAAGACCTGAAGGCGGCAGCAGCCTTTGATCATGTCTGCGTGGCCTTTAAAGACTTTTATCGGAAGAGGGAGAACTTCCTCTCTGCTGATGTTCTGGTCATGGATTGCGACAATACCCACTCCGAGAACCCTGCCGACTGGGTGACTCCGGAAAAGCTCCTAACCATGCTCCCAAAAGTCTCGGTGGCCGTCGTGCCATCACGGAATCATATGAAGCCAAAAGATGGAAAGTGCGCCAGGCCGCGCTTCCATGCTTATTTCAAGATTCCGGATATCACGGACGAACAGCACTATACAGAACTGAAACGGGAAATC…	NatCom_15117
NatCom_15117_CDS_0015	12270	12624	1	endonuclease	93	DNA, RNA and nucleotide metabolism	nan	DNA, RNA and nucleotide metabolism	nan	nan	ATGACCTTCACCGACCTGCACCTCTATAAAGAAGAGGTGAGTAATATGCGGGAAAAAGCAATCGAACACCATCTGGTGATGGAAACGGAGAAGATTGGCGGTAAGGCATTGAAGTTTGTTTCACCATCATTTGCCGGTATGCCGGACCGTTTGATCCTATTGGCTGATGGGAAGATGGGCTTTGTGGAAGTGAAGGCGCCGGGGCAGAAGCCGCGGCCACTGCAGCTGAAGCGTCATGCCATGCTGCAGCGGCTGGGCTACCAGGTATTTGTCCTGGACTCCCTAGAGGAGATTTCGGGAGTACTGGAAGCCATCGCCTCTACACCTGATGGGAAAGGAGGTGCGGGTGCATGA	NatCom_15117
NatCom_15117_CDS_0016	12620	13631	1	hypothetical protein	No_PHROG	unknown function	DNA, RNA and nucleotide metabolism	DNA, RNA and nucleotide metabolism	3.754	0.3484	ATGAAGTTCGTCCCTCATGCATATCAGCAATACGCCATCGACTATATCAAGTCACATCCCATTACGGCTTTGCTACTGGATATGGGGCTCGGCAAGACGGTGACGACGCTGACGGCCATCCGTGACCTCATGTATGATACCTTTGAAGTTAAGCGAGTACTGGTCGTAGCCCCACTTCGGGTTGCCCGGGATACATGGCCCGAAGAAATCAGGAAATGGGATCACCTAAAAGCGCTGACTTGTTCCGTTGTGGTTGGCAGCGCGGCAGAACGGAGAAAGGCTTTGCAGAAAAAGGCGGATATCTATATCGTGAACCGCGAAAACCTGGTCTGGCTCTATGAGCACTGCAAGATGGCTTTCGATATGGTCGTCCTGGATGAGCTGTCGAGTTTTAAGAAC…	NatCom_15117
NatCom_15117_CDS_0017	13627	13990	1	hypothetical protein	No_PHROG	unknown function	DNA, RNA and nucleotide metabolism	DNA, RNA and nucleotide metabolism	3.048	0.295	ATGAAAGTAAGGGAACTGAAATCCTCGAAGGACTTCGTCGATTGGAACGAAGGGAAGATTCCTGTTGCCCTCATCCATCCCGCCTCAGCCGGCCATGGACTCAATCTGCAGCGTGGCGGTTCTATCTTGATTTGGTTCACTATGACCTGGAGCCTGGAACTCTATCAGCAGACCGTGGCCCGGCTCTGGCGGCAGGGGCAGACGGATCAGATTGTCGTCGTCCAGCACATCGTGGCCAAAGGTACTATCGACGAACGCGTCCTTAAAGTACTGGAATATAAGAATGGAAACCAGATGGCTTTGATTGATGCGGTAAAAGCAGATTTAACCATGACGAGTAAGGAGAAATGGAGTATACTATGA	NatCom_15117
NatCom_15117_CDS_0018	13986	14457	1	transcriptional activator	248	transcription regulation	nan	transcription regulation	nan	nan	ATGAATCAAGAAATGAAAGGAGAAGATAAGAGTATGGATGCCAAAGCATACCTAGAACAGGCGAGAAATCTCAATTTGCAAATTGATAGTAAGCTAGAACAGGTATGTGCACTGCGGCAGCTTGCTACCAAGGCTTCTTCAGTTATAAGTTTAGTCCCACCTAGTGGGATGACCAATCCGCACCGCCTGGAAGAAACCATTGTCAGAATCATAGACATGGAACAAGAAGTAGATGATGCTATTGATGAACTGGTTGAACTCAAAGCTGATATCATGAAAGCTATCAGTCAAGTGCCTGATGAACGAGAACGTGTCATTTTGGAATTGAGGTATTTGGCTTTTAAGGATTGGAGTACTATTGCCGAAAGGGTAGGGTTACATATCAGACAAGTGTATCGA…	NatCom_15117
NatCom_15117_CDS_0019	14456	14921	1	HNH endonuclease	144	DNA, RNA and nucleotide metabolism	nan	DNA, RNA and nucleotide metabolism	nan	nan	ATGTCAGGGCGTTCTTCAGGATATACTATAATCAGCACAAAAAGAATGAAGGACCGTGGCGAAATGCCACTGGTCCTTTTTTTAATGCCGGAGATGATGAAGAAGATGCCAAGAAGACCGAAGACACCTTGTAAGTACCCGGGTTGTCCCAGACTGGTAACTTATGGAAAAAAATATTGTGAGAAACACGAATGGCAGTGCCAGTGCGACCGGGCCAGTGCAGAAACGCGCGGCTATGGCCGGGAATGGCAGAAGACCAGGAAGTTCTACCTGAAGCGTCATCCTTGGTGCGTCCGTTGCAAAGCAAAAGGACGGCTCGTCCCCGCAACGGTTGTCGACCACATCACGCCTCATCGCGGTGATGCGAAGCTCTTTTGGGATGAAAAGAACTGGCAGCCT…	NatCom_15117
NatCom_15117_CDS_0020	14917	15193	-1	RelE-like toxin	7251	moron, auxiliary metabolic gene and host takeover	nan	moron, auxiliary metabolic gene and host takeover	nan	nan	TTAAAATAAATCAGCATGAGAACCTGTGCGAAACAAAAATAGTTCTAACGCATCGAAATCCTGGCGATATATAAGAAGCCAGTCTGGTTCAATATGACATTCACGAAAACTTCCGTAATTTCCGGTAAGTGCATGATCACGGTACCTGGCATCAAGCGGCTTTTGGCTTGCGAGTATTTCTACAGCAATTTCCAGATTTTTCAGATCCAGACCGCGTTTTTTAGCGAGTTTTAAATCTTTTTGGAATCTGTTAGATGCAATAATATCAAGCTTCAT	NatCom_15117
NatCom_15117_CDS_0021	15182	15464	-1	hypothetical protein	2737	unknown function	moron, auxiliary metabolic gene and host takeover	moron, auxiliary metabolic gene and host takeover	5.287	0.602	TCAAGCTTCATTGGCTGTATCCTTTACCAGGTCTGAGAAGCTGTGATACCGTTTATACTTTTCTGGATGTGTTTTCATTTCATCGTATTCGGCCAAGGCACTGCGGGTTTCCGCACTGAGCGCATTACGGCGAATCTCAAACGGGATACCGTCACAACGGACAGCACTTTTTAAGAAGATGGTGATGGCGGAAGACATATTTAATCCCAGATCGTTAAATAATCTTTCCGCTTCTTTCTTGAGATTTTCATCTACACGGACATTGATGTTGGTAGTAGTCAT	NatCom_15117
NatCom_15117_CDS_0022	15739	15979	1	hypothetical protein	No_PHROG	unknown function	DNA, RNA and nucleotide metabolism	DNA, RNA and nucleotide metabolism	5.084	0.5062	ATGAACGACTGCCAGCGGCGGCAGATAGAATCCATGCGGAAGCAGGGGATGGGCTACAAGGCCATCGCCAGGAAGACAAAGCTGTCACGGGACAGCGTACGGAATTATTGCAGGTGGCACCATCTTGCCGGCTACGGCCGGGCGGTGGCGGCTGCCTTCAGAGAGGAGCAAGTGCGTGAAGACATCGGATATGGAATGGAAGATGCTGCCTGTCGGGTCGCTGAAGCCGGCAGCCTATAA	NatCom_15117
NatCom_15117_CDS_0023	15941	17165	1	ParB-like partition nuclease	12047	DNA, RNA and nucleotide metabolism	nan	DNA, RNA and nucleotide metabolism	nan	nan	ATGCTGCCTGTCGGGTCGCTGAAGCCGGCAGCCTATAATCCCAGAAAACAGCTGAAGCCCGGGGACAAGGAATACGAAAAGATTAAGAAGTCCATCGAGGAGTTCGGCTACGTAGAACCGATTATCGTCAACTACGATATGACGGTCATCGGCGGGCATCAACGTTTGACGGTCCTGAAGAACCTGGGCTACGAAGAAGTCCAGTGTGTTGTTGTCCATATCGAGGATGAGCATAAGGTCAAGGCACTCAATATTGCGCTCAATAAAATCACGGGTGCCTGGAACGAACAGCTCCTGGCTGACCTCATCGTCGATTTGCAGAGTGTCGATTTCAACGTCGACCTTACGGGCTTTGAAGCACCGGAAGTCGAACAGCTCTTCTCGAAAGTGTACAACAAG…	NatCom_15117
NatCom_15117_CDS_0024	17249	18011	1	hypothetical protein	No_PHROG	unknown function	DNA, RNA and nucleotide metabolism	DNA, RNA and nucleotide metabolism	5.052	0.5047	ATGACCATTAAAACCAATCTGGACGACCGCAAGGAACTGGCGAAACGCCTGATTCCCTTCAACCATAACGAAAAGCTGAACTATGCAGGAACTCCGACCTTTGCCTTTGAAGGGCGCGGCTTCCGCATTCTCCGCAACGGGGAAATCGAATGCGATGACGAAAAGACGCAGCAGGCTCTGCGCCGCTTCCTCGATGAGGAAGGACTGGTGGAACCGGAAACAGAAACCATCGAAGTCGGTGTTCCCATTGGTGGGATGGACGGCATCCATCTCCGCAGCCTGATCTTCACCCTCAGCGCCCAGCAGTACCTGCTGAACCGCGCGGCAGGCTCCGAGAACTTCCACATTACAGAAGACTGCGTGACGGCCCTGAAAGAAGCCACACTGACCGACGCCGCT…	NatCom_15117
NatCom_15117_CDS_0025	18030	19005	-1	hypothetical protein	No_PHROG	unknown function	moron, auxiliary metabolic gene and host takeover	moron, auxiliary metabolic gene and host takeover	3.866	0.4267	TCAAAATGACTTGCTATTGTGTGCCTTTAGAGTGATATATAGTGTACCGAAAGAACACACGCACACATAGAAAGGACAGAGAAAATTATGAAAACACAGCACTTTGGCATTGAAATCGAAATGACAGGAATCACCCGCAGCAAGGCAGCCAGCCTGATGGCCACCTTCTTCGGGACGGGACGCAAATACCACGAAGGCGGCGCCTACGACACCTACATTGCAGAAGACGGACAGGGCCGGAAATGGAAAACCATGAACGACTCCAGCCTGTTTCCTGAAAAGAAGGTCGGCGGACGCACTGTTGAAGCAACGACGAACTACCGCACCGAAGTGGTCAGTCCCATCCTTTCCTACGACGACATCCCGAGCCTGCAGGAACTCATCCGCACCCTGCGCAGG…	NatCom_15117
NatCom_15117_CDS_0026	19100	19709	1	gamma-glutamyl cyclotransferase	2520	moron, auxiliary metabolic gene and host takeover	nan	moron, auxiliary metabolic gene and host takeover	nan	nan	ATGAAGAAATACTACATCGCTTACGGGAGCAATATGGACGAACGGCAGATGGCCGTACGGTGCCGCGACGCCGTCCTTGTTGGGACGGGATTCATTCAGGGCTACGAACTGCTTTTCAAAGGCTCGCTGACGGGCTGCTACGCCACCATCGAACCGAAGGCCGGGAGCTGTGTTCCGGTCACCATCTGGACGATTTCCAGAACTGACGAAAAAAGGCTGGACCGCTACGAAGGTTTCCCGGCGTTCTACTACAAGAAAGATGTCAAAGTGCAAACGGGCAACGGGACGATTACGGGGCTGGTCTACATCATGCATGAAGACCGTCACTGCGGGATGCCATTTCCTTGGTATTATGAGCAGATGGACCGGGATTACCGGAAATTCGGCTTCGACCGCGCC…	NatCom_15117
NatCom_15117_CDS_0027	19752	20007	1	hypothetical protein	No_PHROG	unknown function	moron, auxiliary metabolic gene and host takeover	moron, auxiliary metabolic gene and host takeover	3.757	0.4214	ATGTACATGACCAAAGGGAAACCACTCAAGGAAAAAACACAGGAAAGCGGGGCAATGATAATGACCAGATTTGAAAATGACTACCACGAAATGTTAAACGGTGCCAGCCGGTACATCCTGGAAGAACGGCAGGCAGAAATCAAAAAGCTGAAAAAAGAACTGCGGGTCTGCAAGAACCGTTTCCGCATCCAGTGTATCTACCAGGATCTTAGCCGCCTGGAACGGGAATACGAAGCCCCTGAAGAACTGTACTAA	NatCom_15117
NatCom_15117_CDS_0028	20165	20471	1	hypothetical protein	No_PHROG	unknown function	head and packaging	head and packaging	5.982	0.594	ATGAAAAAACTGAACGCAATCGACAAACAGAACCTGGACGGAGTTTACGGAGCAACGGCAGAAGCCACCGAATGGCCGGAAGGCCTTTCCGAAAAGGCTCAGAGAGCCCTGGATTACCTGGATGACACCGCTTACCTTTTCCGTTACCTCGGAAAGTACATCATCACCGACGAAAGTCTCTGGCTGACGGAATACGGCGACGGCACCATGGACAACCCCTTCGGATGCCCGAGAACCACACTCGACAGCCTTGAAGAAATCGAACCCTGGCTGGAAAGCGTGGCGAACGAACTGGAAGAATTCTAA	NatCom_15117
NatCom_15117_CDS_0029	20529	21000	1	hypothetical protein	No_PHROG	unknown function	head and packaging	head and packaging	7.26	0.7824	TTGGCTGTACGGGGAAGAAAACCGAAACCGACGGTCCTCAAGGTACTTGAGGGCAATCCCGGTCACCGCCCGCTTAATAAGAAAGAACCCATGCCCAAGGGCAAACTGCCGCGCTGCCCGGAGTGGCTGGAAGAAGACGCCAAGAAAGAATGGAAGCGACTCGGAAAAGTCCTTGCCGAGATGGGGATGCTGACCGAAATCGACCACGCTGCCTTTGCGGGTTACTGCCAAGCCTACGCCCGCTGGAAAGGGGCTGAGGAATTCATCACCCAGCACGGCGACATGGTACGGACGCCAAACGGCTACCTGCAGCAGGTACCACAGGTTTCCATCGCCCAGACGAACCTCAAGATTATGCTGAAGTTCTGCGAGCAGTTCGGTCTGACGCCATCTGCCCGG…	NatCom_15117
NatCom_15117_CDS_0030	21035	22598	1	terminase large subunit	4914	head and packaging	nan	head and packaging	nan	nan	ATGCTGCCGGATTCCCATTACGACAAGGACAAGGCCGACAGGGCGGTTGCCTTTATCGAAAATCTCTGTCATACAAAAGGAAAATGGGCCGGGCAGCCGTTCCTGCTCCTGCCATGGCAGGAACAGATTGTGCGTGATCTTTTCGGCATTGTCAAGGAAAACGGGAAGCGGCAGTTCCTGACGGCTTATATAGAGATTCCAAAGAAGAACGGGAAATCAGAGCTGGCAGCGGCCATTGCCCTTTACCTTCTGTATGCCGATAACGAACCAAGCGCTGAAGTCTATGGCGCTGCTTGTGATCGCAACCAGGCATCCATCGTCTTTGACGTTGCCAGGCAGATGGTCGAAATGAGTCCTGCCCTGATGCGCCGCTCCAAAATTCGGACGGCTGGGAAGCGC…	NatCom_15117
NatCom_15117_CDS_0031	22594	22870	-1	RelE-like toxin	7251	moron, auxiliary metabolic gene and host takeover	nan	moron, auxiliary metabolic gene and host takeover	nan	nan	TTAGAATAAGTCACTGTGACTTCCCGTACGAGTTAGTGTTAATGTCAGGATATCCGTTTCGACTTTGTAAATCAGTAGCCAATCAGGAAGAATATGACATTCACGGAAGCCAGCATAATTCCCGGACAAGGCATGATCACGATACTTACTAGGGAGTAATTGCTCCCTAGCAAGATAGTCAAGCACTTTTTGAAAAAGCTCTGGAGTATGCCCCGGCTGCTTGATTATCCGCTTATAATCTTTTCGAAATTGCTTACGGAAGCGAATTTTAAGCAT	NatCom_15117
NatCom_15117_CDS_0032	22862	23132	-1	hypothetical protein	2737	unknown function	head and packaging	head and packaging	3.566	0.3857	TTAAGCATTCAGAGCCTCCATGACATCATTTACAGATTCATAGGTTTTACTTAGGTTGCGATGATGGTTCACATCATCAATGGCTTTTAAAGTTTCAAGCTCATGGGGGGAAATACGCAGGTCAAATGGAATTCCTCCATAGCGCACAACGGTGTGCAGAAACATATTGATTGCTGTAGAAGTTGGAATGCCCAAATCCGCAAAAATGGTTTCTGCCTGACGCTTTAGATTAGCATCAACACGAAGATTCAATGTCTTTGTATCAGCCAT	NatCom_15117
NatCom_15117_CDS_0033	23304	24135	-1	hypothetical protein	No_PHROG	unknown function	head and packaging	head and packaging	3.089	0.3775	TTACCAGACCATTCGACAAATATTCATTCTAAATATCCTATCAAAAAGGGCTGATAGCCATCTTAAATATGGTGGAATACCTTCCTGTGTTAAATCAACATAACCCGTTAAGTATTTTCGGACAGACACTTTGATATCGTTATCCCATCTTAACTCATGGAAGGGGGTTTTACAGAAGAATATACCATCTATACCATGGATTCCCATATTTTCTAAGGTCCTTTTCATCAGTACTTTTATGGCGAATTTACCAACGGTGTCAAAGACGAGATGCCCATGGGGGAACGCATTCTTTATACTTAGGATAAGCTGATATACATCTTCCTTTTTAAGATACATAAACACCCCTGCTGCAAACAAAAAGATTCCGCGAGATGCATCAATACGGTGGATCCAAGA…	NatCom_15117
NatCom_15117_CDS_0034	24244	25495	1	hypothetical protein	No_PHROG	unknown function	head and packaging	head and packaging	3.144	0.38	ATGCACATCCCATTCTTTTCTAAGTTGTTTCGCACCCGGGACAAGCCGCAAGATTATTATCTTGGCACGGATTTACGCTATTTTTTTGGCCCGTCAACCAGTGGGAAGATCGTCAATGAGTTTACGGCCATGCAGACAACGGCAGTCTATGCCTGTGTCCGTATCCTGTCAGAAACGCTGGCGGCACTGCCGTTGCAGCTCTACCGCTACACACCGGGCGGCAAAGAACGGGTTTATGACCATCCGCTCTATCATCTCCTGCACGATGAGCCGAACCCCGAGATGACATCGTTTATCTTCCGTGAAACACTCATGAGTCATCTCCTGATCTGGGGCAATGCATACGCCCAGATTATCCGTGATAGGTTAGGACGGATACAGGGATTATATCCACTCAGG…	NatCom_15117
NatCom_15117_CDS_0035	25553	26327	1	hypothetical protein	No_PHROG	unknown function	connector	connector	2.974	0.4349	ATGAAACATGGGAAAAGATGGAGTATATGCTTACTGGTAGGATTGATGCTGTTATGCTTTAGCGCAGTATCTGTAGCTGCTTATGATCAAACTTCAGCGGTTTTATCAAAAATGCAAGGTAACTGGTATGATGGGAATGGAAATGTAGTTCTGGATATTGAAGGACAGTCAATTAATGGTTGTAATGTCATAGGAGTGACTAAAGTGGCCGGTGGCGGTTCTGATTTTAGTTGTTCTGTTCAGATTGCAGAGGCGGATGGATATAGAAATCTCTATATTATTGCTGAAAACTTAGGAGATGGTAAATATCATTCTCACCTTATCTTGAACGGAAAGGCATTAGATGATACGCAAGGCGTATTACTTACAAAATCTCCAACTCCGCAATATTATGAATCT…	NatCom_15117
NatCom_15117_CDS_0036	26403	27111	1	ATP-dependent protease	1827	other	nan	other	nan	nan	ATGAAACATAAATTTTGGAAGTGGGTGACAAACGAAGCACCCGATTCCTTCGGCAGTGAGCGCACCCTCTACCTGGATGGCCAGATTTCCGACGAAACCTGGTGGGGCGATGAAGTGACGCCGAAAGCGTTCAAGGATGAACTGAACGCGGGAATCGGAGACATCACGCTCTGGATTAACAGTCCGGGCGGTGACTGTTTTGCTGCCGCCCAGATTTATAACCTGCTCATGGATTATCCAGGCAATGTTACTGTTAAGATTGACGGTCTGGCAGCATCGGCAGCTTCCGTCATCGCTATGGCCGGGACCAAGGTCTGTATGTCGCCTGTGGCCATGCTGATGATCCACAATCCGGCGACTCTGGCCTATGGTGACAAGGCAGAGATGGAAAAGACCATC…	NatCom_15117
NatCom_15117_CDS_0037	27122	28313	1	major head protein	10	head and packaging	nan	head and packaging	nan	nan	ATGGATACGATTTTAGCACTGCGTGAAAAACGTAAGAATCTGTGGGATGCAGCAAAGGCGTTCCTGGACACTGTCCGTGATGAAAACGGTATGGTCTCTGCTGAAGACGCAGCCCGCTACGACAAGATGGAAGCGGACGTCGTGAGCCTTGGTAAAGAAATCGACCGCCTGGAACGTCAGCAGCAGCTCGATGCCCAGCTTGCTCAGCCGACGACGACACCGATTACGGAATTCCCCGGCACCGGCCAGGGTGGAGTGGAAAAGAAAGGCCGTGCGTCCGACACCTATCGTAAGGCTTTCTGGGACAGCATCCGCCACAAGAACTTCATCGATGTGCAGAACGCCCTGAGCGTAGGCACGGATGCTGATGGCGGCTATCTGGTACCAGATGAATTCGAA…	NatCom_15117
NatCom_15117_CDS_0038	28316	28598	1	hypothetical protein	No_PHROG	unknown function	connector	connector	2.935	0.4348	ATGATTGTGACACTGGAAGAAGCCAGAGAATACCTGCGGATCGACGAAGATGACACCTCGAACGATGAGGTCATCCAGTCTTCCCTGGAAACAGCACAAGCGATCTGCCTGGATATATCCCGCTGCGATGAAGCCGATGCCGAAGAGAATCCCGTGGTCTTCCACGAAGCGATTCTCTACGCAACGGCTTTTCTCTATGAACACCGGGAGGAAGCGGACTACGCAGGCCTTTTGAAATGCCTGCGCTGGCTTCTTTTCGGGGTACGTCGCAGTGCGTTCTAA	NatCom_15117
NatCom_15117_CDS_0039	28609	28945	1	hypothetical protein	No_PHROG	unknown function	connector	connector	5.13	0.5466	ATGAAGACGGGACTCTTAAATAAACGCATCGAAATCCTGGGGAAGAAAGCTGCGATCGATGAATACGGATTCGACACACAGGAAGATGCTGTCATCTGCCGTTGTTGGGCGTCTATCAAGCCGGCACGGGGGAAAGTGTTCTATGAACTGGAACGTAAAGCGGATACTGAGTACACCCTGATTACCATCCGCTGGCGTCCGCATATCACCCATGATATGAAAGTGAAGTACCAGGACCACCTCTACGACATCGATACCATCGTCGACCCGTACATGCGTCATGAAGCACTGGAACTGTACTGTACGGAAGAAATAAGGGGGACGGATAATGAGTAA	NatCom_15117
NatCom_15117_CDS_0040	28937	29357	1	hypothetical protein	No_PHROG	unknown function	connector	connector	6.293	0.655	ATGAGTAAAGGGGACTTTGATATGACCGGCCTGGAAGAACTGTCTTCCAGGCTGATGGCTGCCGTCGATGATTTCCCGGGGACTGCCGAAAAGGGCCTTGTCACCATCGGCAACAAGCTTAAGAAGGAGTGCGTCAGGAACACGCCGGAAGGCAGTACAGGGAAGCTGAAGAAGGGCTGGAAACATAAAGTGCAAGGCTATAACGGCTCTGAGCTGGTCTATGAACTGCGCAATACACATCCCATCCATCACCTCTTAAATAACGGCCATGTGAAGAAAACGCCCGGCGGCAGGACCGTGGGTTACTATGAAGGCCAGCACTATACGGAAAAATCCGTCAAGCGGTTCGAAGCCAGTGACTTGCAGCCTGGATTAGAGAAACTGTCGAAGAAACTCCTC…	NatCom_15117
NatCom_15117_CDS_0041	29353	29794	1	hypothetical protein	525	unknown function	tail	tail	6.486	0.684	ATGATCCATGACCTCGATATCCTGCAGACGGTGCAGCAAAAACTTAAAGAGCGGTTCCCATATCCTGTCCATCTGCAGGAAGTCAAGGAAGGCTTTACACCGCCGGCCTTCTTCCTGAAGACGATGACGGTAGCGACACCGCAGAAAGAAAACGAGGTCTATCGGGATACCGACCTCTATATTACCTATCTGCCGAAGAAGCAGGAAAAAAGCACGGCCATCTACGCTGTGCTTTTTGCTGCGGAAAATCTGTTCCGAGACGGGTTGAAAGTCGGTGACCGCTATCTTCCTGTCGTTTCTATGAGTGAGGAGCTGATGGGAACGGACAATGACGGCGGGCGCCTGACACTGACCTTCCAGTACTATGACGCCCAGGAAAAAGAAGAAACGGCAGAAATC…	NatCom_15117
NatCom_15117_CDS_0042	29797	30880	1	tail sheath	1480	tail	nan	tail	nan	nan	ATGAAAATGCCATCTATCAATATCGCGTTCAAAGAAAAAGGCATCAGTGCCATCGAACGCAGTGAACGCGGTATTGTCCTTCTGATTCTGAAAGAAGAAATACTGCCGTCCCAGACGGAAGTGAATCTCTATACGGCGGATGACATCCCAAAAGAACTCTCGGACAGCAACCGTGAGCAGCTGGAGCTGACGCTCCGCGGCTATGTGAACACTCCGAAGAAAGTCATCGCCGAAATCATCAGCAAGGACGCAGAAGATTATACCGATATCCTGAAGAGCATCGAAAACAAACGCTTCGATTACTTGGTCATCCCGGATATCGAAGAAAACCATATCGACACCATCGCCACCTGGATCAAGGGGATGCGGACGAACAAGAATAAGCGCATCAAGGCTGTC…	NatCom_15117
NatCom_15117_CDS_0043	30895	31324	1	tail protein	365	tail	nan	tail	nan	nan	GTGAACAGCATGGAAGCCAAACGGGTAATGAACGGCAAGTATGCCGACCTATATATCGACGGTGATCTGATGGCCGAAGCTACGGCTTTCAAGGCCGAGGTCACGCTGACCAAAGAAGAAGTGAAGATGCTCCGCCATGTGGGCAAGGGCTATAAGGTTACAGGGTACGACTGCAAAGGGCAGCTGAAGCTCCATAAAGTCTCCAGTTACATGATCAAGAAGATGAACGATAACATCAAGGCGGGCAAACAGACCGTGGTGACTATCGTTTCCGTCCTTGATGATAAAGACGCCATCGGCAGCGAACGCATCGTCATCAAAGATGCCACCTTCGACAGCCTTATCCTGGCGGACTGGGAAGTCGATAAGATGGGAGAGGAAAGCTACAGCTTTACCTTC…	NatCom_15117
NatCom_15117_CDS_0044	31337	31754	1	tail protein XkdN-like	389	tail	nan	tail	nan	nan	ATGAATATGGTAGATAGACTGCTGAAAGCAGACATAGCCAATAAACTGGCGAATAAACCGACGAAAAAAGTGAAGATGGAACGTCTGAGTAAGCTTTTGGGCTTTGATTTCATCGTGACGCTGCAGGCCATCGACCCGGAACGTTATGCCGATATCCAGAAGATGGCTGTCGATTTCACGAACGGCAGCGCAGAAAATATCGACCTTTATAAGATGCAGACGCAGACATTGCTGGCAGGTATCGCCGACCCGGACCTCAAAAACAAGGACCTCTTAGAAAAATTCGGGGCAGTTATTCCAGCTGACATCATCCGGAAACTCTTCCTGGCCGGCGAAATTGCTGACCTGACGGCACAGATTACCGAATTGAACGGTTATACGACTCAGGAAAAAGTGGAT…	NatCom_15117
NatCom_15117_CDS_0045	31780	31912	1	hypothetical protein	No_PHROG	unknown function	moron, auxiliary metabolic gene and host takeover	moron, auxiliary metabolic gene and host takeover	4.441	0.4741	ATGTATTTCCTCTTCCGGGACCATCACCTGCTGCCATCAACGGTCCTGCAATGCGGCTATGGGGAACGACAAGTGCTGTATGCTTTTGTGCGGTATGAGATGGAAGAAAATAGTAAAAAAGCAGGCGATTGA	NatCom_15117
NatCom_15117_CDS_0046	31925	32195	-1	RelE-like toxin	1213	moron, auxiliary metabolic gene and host takeover	nan	moron, auxiliary metabolic gene and host takeover	nan	nan	TTACTGCCGCATATAAATCTCTCTCCGATGAGCGATCTCAAAAATAAAAATAATCAGTTCACCATCATGGATTTCAGCAAAGAGCCGATAATCCCCTACACGGTACCGCCATATGCCCTTTAAATTTCCTGTAAGCGCTTTGCCGTGAAGTCGGGGATCTGTAGTATCAATTAAATTTTTTATGACCCAGTTTTTTATGACCCGAACGATTGGCTTATCTAATTTTTTCAGTTGCTTTACCGCATGCTCAGAAAATTTCACCTGATACAT	NatCom_15117
NatCom_15117_CDS_0047	32194	32419	-1	hypothetical protein	No_PHROG	unknown function	moron, auxiliary metabolic gene and host takeover	moron, auxiliary metabolic gene and host takeover	4.993	0.5604	TCAGACGTTTAGTTCCTTCCAAACATCTTCATGGTTATATATTTTTTCTTTTTTCAGGAGTTCTCTGGCATGGAGAATCCGAGATTCATCTAATTTCATATCATCTTCAATTTTATCAAGAATAAGATTTCGAATAAAAGAAGAAAGATTCAGGTTGTTTACCGCTATATAGTTCTGAATCAGCTTGTTTTCATCATTACTGACTCTGAGGGAAATGGTACTCAT	NatCom_15117
NatCom_15117_CDS_0048	32560	34678	1	tail length tape measure protein	23013	tail	nan	tail	nan	nan	ATGGCCAATAATGTCATCGATGCTGCCATCCGGCTGCGGGACTTATTTACGCCGACCGTGAAGAGTGTCAATGCCAGCCTGGGTTCCATGAAGACCCAGATGGCAGCGGCCAAACAATCGGTCAGCGGTTTTTCAGATAAGCTGACGGAACATGAACGGATCCAGAAACGGACGGCCAAGAGCATCGAGCAGACGGGCAGTAAGATTTCTGGGTTATCAGACAAAATGGCCTTGCTGTCGGCACCTATTTTGGCAGCGGCGACGGCAGGTTTTAAGCTCCATAGCGATTTTGCCAATGGCATCGCCAAGATTTCGACGTTGGTAGATACGACCGTCGTTTCCATGCAGAAAATCAGTAATGAAATCCGTGCCGTCAGTGATGAGACAGGCGCGGGGGTG…	NatCom_15117
NatCom_15117_CDS_0049	34677	35412	1	hypothetical protein	5184	unknown function	tail	tail	5.491	0.5753	ATGAGTTCTTTTTTAGAATCCATATTGAACGCCATCGGCCTGGCTGCGTCTTCCATTACGATTTCACTTTCTTCTGAAACGGCGACCGTGGTTTTTCCTGTCCTGCCTTCGGAGTTAATGGTTACAGTCAATACCAATCATGGCACGGTGAATATTAACAATTTTGGCGATTATCTGATGAAAGGGAAGACAGGCCTTAAGACACTGACTCTTTCCGGCTTTTTTCCGGCCCAGGATTATCCTTTTGCCATGATGGGCTTAGCGCCCTATACGTATATTGCACAACTGGAAACGATGCGTACCGGCGACCGTGTTTGTCAGCTGACCGTGTCGGATACGCCGCTTTCCATGTCTTGCCTGATTTCGTCATTCAAGTTTGGCGAAAAGGATGGCAGTGGT…	NatCom_15117
NatCom_15117_CDS_0050	35386	36907	1	tail protein	400	tail	nan	tail	nan	nan	ATGTTCCAGTTACAAAAAATCAATAAGCAAACCAATACCGATGCCGCTCAGACAGAAGAAAAGAAAAAGCCGGAGAACACGGATCTTACAGGTTGGTTAATTTCTGCAACCTGGTCCGGGGATGTCGAGCAGGCCGGCCGCAAGTTGGAATTCGACCTGGCCTATACGACGCGGGACAAGGCCTGGCAGAATCCGGAACTGGAATTGGGAGATGAAGTACTGCTGCAATGTATCGACGACACGTCGCAGCAGACCTTCCACCTGTTCCAGGGACGCATTTTTGGCCGCAGTCGGGAAAGCGGTTCTTCGGTGATGCACTTCACAGCCTTCGACAATATTGTTTACCTGGCCAAATCCCGCATTACTAAGAAGTACACAAACGTCACGGTGTCTGATGCT…	NatCom_15117
NatCom_15117_CDS_0051	36911	37331	1	hypothetical protein	No_PHROG	unknown function	tail	tail	7.856	0.8224	GTGCAGAAAAATCCGTATATTAGCCTATTGAATCTGATGGAACAAGTCAGCCGCAGCAGCAACAGTCCGGACATTCAGATTGGACAGATTCTGTCCTCACCGCCAGATATCAAGGTACGTTACAATGGCATCATTTTAACGAAAGAGGAGCTGTGGATTTCCCATTATCTCCTGGCGGGTTACGGTCGCACGGCGAAAGGACATCTTGTGTCAGCGACACAGAACCGTGCTGGTGGCAGCGGGGATGCGGCTTACCAGTCTCATAATCATGACATCGATAATGACTATACCGATTCCGTCATCTACACAGATACCCTGAAACCCGGCATGTACGTGGCCATCATGCCCATGCTCATCAATGGCCGGATTCAGCAGTACATCATTTTAGACGAGATTGTG…	NatCom_15117
NatCom_15117_CDS_0052	37323	37773	1	baseplate wedge subunit	120	tail	nan	tail	nan	nan	ATGGCTAATCCTTTTGTAGCAATGAGTACTACCCAGGCAGCGAATTCCAATGAATCGCTGCCTCTTTTCGTAGAATACGGCTATGACTTTGAAAAACAGTGTTTTCGTTATGACGAAAAAGGCCAGAATTTGATGGTGACAGAAAAGGAAGCCCTCAAGGTCTGGATTTATAAGGCAATTCTCACCGAGCGGTATCGCTACTTAGCCTATGATGATAGCTACGGCATTACCATCGAGCCGTACCAGGGCAGAGCGCCGAATAGCCGTTATACGGCGGATCAGATTTCTCAGAACATCCGCGAAGGACTGCTGATTAATCCGTATATTACTCGCATTAACCATATCGATGTGGAGAAGCGGGAACGAGATGATTTGGTCATTACCGTTGACGTTACCTCC…	NatCom_15117
NatCom_15117_CDS_0053	37769	38837	1	tail protein	1608	tail	nan	tail	nan	nan	ATGAGTAATTTATTTGATGCACAGACAAAAGATGTGATTGAAAGCCGCATGGCACAGACCCTGCACACCATCACAACGAAAGAGCAGAGTACCATCGAAGGCACCTTTGCCCGCGACCTGATTGATGCCAATGCCGTAGAGTTTGAAAGCAACTATGCCGAGATGGCCATGCTGCGCGACGCGGCTTTTGCCGAAACCTCCTGGGGAGACTACCTGACCTTGCGGGCTGCGGAATTTGGTGTTGATCGCAAGAAAGCCGTCAAAGCGAAAGGCGAAGTGACCGTGATGGGGATAGCCGGGGCCTACATCATCCGCAGCAGTCTCTTTCAGACAAAAGACGGCCGGCGCTTTTACACGCTGGAGTCGGCTACCATTCCTGCGGATGCCACTGAAGTGACT…	NatCom_15117
NatCom_15117_CDS_0054	38901	39390	1	tail protein	521	tail	nan	tail	nan	nan	ATGTTTCGCCGCACGGCGGAAACTTGCAATGAGGAGCATGACCGCATTCGCGTAGCCCTGCAGGACCTGGCGAATAATTTCTTTGTCAGTACCGCCACCTGGGCGCTGCCGCTTTTTGAATCGTTCCTCGGCATCCGGCCGAGTGACGGTGAAACTGATGAATTTCGCCGTCAGCGCATCCTCTTTAAACTGCAGCACACGGATGTTTCGACGAAAACCTTCATGGAGTCCATCGTTAACCTCTACAGTGTCGGCCACATTGAGGAAGTCAATGAAGAATATTACTTTAAGGTCTACTGCATCATGAATGACAAAGATACGGCAACCTTACAGAAACTCATCACACAGCTCAATATCTATAAACCGGCTCATCTGGGTTACGCCATTTACCTTGGCTAT…	NatCom_15117
NatCom_15117_CDS_0055	39382	40453	1	hypothetical protein	No_PHROG	unknown function	tail	tail	5.153	0.5349	ATGGATGAATATAATAAAGAAAAATGGTCTGCCGACTTCCCGGACCGTGCCGGGCAGGAAGTACGGCCGACGGAGGCTGTAGAAAACAGCCTCGATTACGATGTATGTTTTCCGCAGTATCTGGCCGAAGACCCAGTTGTCTTTAACCAGCAAAATCGGACAGTCTCGCAGCTCGTCAGTAATGATGCGCGCCTTTATGAACGCATCTCGGCGACGGCAGCAGATATTAATGCCCATCTGACCGACGCCAATGCTCACGCAAACGGTATCAGTGGCAATGCAGCCAGCGCGACAAAACTGCAGAATGGGCATAAGATTCACCGGGTACTCTTTGATGGCACCCGAGATATTATCTTACCGGATTTTACGGGTTGCGGGGAAAAGACAGCGGGCCAAAGC…	NatCom_15117
NatCom_15117_CDS_0056	40465	40729	1	hypothetical protein	No_PHROG	unknown function	other	other	3.568	0.3752	ATGGTCGAATGGATGCAAGTCGCAGGTTCCCTGGTCTCCGTCCTGATGCTATGCGGCATCATCTTCAATTTCAGCGTCATCAAACCGCTCAATGAATCGGTACGGGGCCTTCGGGACTGCATCGTTGAATTGCGCCGGCAGCTGACGGATACGGAAGGTAAGCGGCAGAAGATGGCTGAGCGACTGTCCCGTGTCGAGGAATCAGCAGAGCATGCCCATCACCGCCTGGATGTGATGGAGCAGCGCCAACATGAACAGGGGTGA	NatCom_15117
NatCom_15117_CDS_0057	40734	41100	1	hypothetical protein	No_PHROG	unknown function	tail	tail	3.844	0.4385	ATGAGTTTTTTTGTGGTAAAAAACCGAATCCACCTGACGCGGGGGGACTCGGCAGAATTTGACCTTACCATCCGGGACCGGGTGTCGGGCAGTGTCTTTATCCTGGGTGATGGCGACCATCTGACTTTTACACTGAAACGCTTCATTACAGATAAGGAACCCGTCGTCACAAAAACGCTGGGACAGGGTATCCGGCAGGAACAGGGCAGATGTGTTCTTGTATTCCTGCCGGAAGACACAAGGCTTCTATCCTGTGGCCGTTACATTTATGAAGTGAAGCTGGTACGGGTAAATGGTTATACCGATACTATTATCCCGGCCAGAGACTTTCTTCTGGAGAGGAGCATGATGGGGAATGGCACATGA	NatCom_15117
NatCom_15117_CDS_0058	41089	41302	1	hypothetical protein	No_PHROG	unknown function	tail	tail	2.065	0.3614	ATGGCACATGAGCGAAATACCCTGGTCGGCGTTCTTTCTATGCCACAGAGGCCTGCCGAAGCGTATCAGGAAAAGCGAATCATCCCAGCACCTCAGGAGCAAGTTATTGTGGCAGACCGCGGGTATGCAGCTCTTTCTAAAGTAACGGTCACTGCTATTCCGTCGAATTATGGCAGAATCAGTTTCAATGGTTATGAGTTAAAAGTTGAGTAA	NatCom_15117
NatCom_15117_CDS_0059	41315	41822	1	hypothetical protein	13589	unknown function	lysis	lysis	4.043	0.396	ATGGCGAAGAACGTAAAAATCAATTCTGTTATCTATGCAGAAGTGCCGCAGGTTTCGATCCCTCTGGCAGAAGGGGAAGGCACGGCTGTCTTTTATGATACGTCTGGCGCTACTGCGTCTTCTGGCGATATTCTGAATGGAAAGTCAGCCTTCCTGGGAAATGGAGCTGTAACCGGGACGATGAGCAACAATGGTGCCGTCAGCGGCAGTATCGCGAAATCCGATGGTACATATACCATCCCCGCCGGCTTCCATAATGGCAGTGGTTCCGTATGCATTAGCAAAGAGGAGCAGGATAAGCTCGTCAGTGCCAACATCAAGTCCGGGGTGACAGTCCTTGGTGTTAGCGGCAAGTCAAGCGTGGTCGATACAAGCGATGCTACTGCTGCCGCGGGGACA…	NatCom_15117
NatCom_15117_CDS_0060	41834	43001	1	hypothetical protein	No_PHROG	unknown function	lysis	lysis	5.756	0.5633	ATGAAGGTGGATGTAAAGATTGCCGGTGCTAATTACAGTGAAGTTCCGGCTATCCTAATTCCTTTAAAAAATGGCGGCAAGGCGCGCTTTTGCGAAGTGTCTGATACAACGGCAAAAGCAGCTGATGTGATCAAAGGTAAGACCTTCTATGATTCAGACGGCAATTATACAGCAGGGACGAATACGGGAAACGGCAGCAGCACCATTACTGCCACACCCTACAAAGTAACAATCCGGCAGATGCCGCATCAAACCATTTCTGCTACTTTCACACCGAAAGTGACAGGAGGGGCAGGTACACTGGCAAAATCAGGAAGTGAAACGCTGAATCTGGAACGAGAAGCTACACTTGGCATTTCTTATACTTTCAAGACCCGGATAACAGCCGATGAGGGATGG…	NatCom_15117
NatCom_15117_CDS_0061	43184	43742	1	endolysin	435	lysis	nan	lysis	nan	nan	ATGAAAGTATTTCTGAATCCCGGCCATGCGCCGAATGGTAATCCTGATCCAGGTGCTGTAAATGGAGAAACGGGGCTGCGCGAATGCGATGTCGCTCTGGCTGTAGGCAAATCCGCTGAAAGTTACTTGAACGCCGCTGGTGTTGAAACGGAGCTGCTTCAGTGCGACAGCCTTTACGACATCTGTGAAATGGCGAACAGCAGTGACGCCGACATCTTTGTTTCTATCCACTGCAATGCTGCGGAAGCTGAAGATGCAAACGGCACAGAAACCTGGGCCTGCGCCGGCAGCTATCGAGGTAGCATGCTGGCCAACTGCATCCAGAGCCAGCTCGTCAATGCCCTAGATACGACAGACCGTGGTGTGAAGATTGCCACACCGGGTGTCAACGGGCTCTAC…	NatCom_15117
NatCom_15117_CDS_0062	43744	44011	1	hypothetical protein	No_PHROG	unknown function	lysis	lysis	5.667	0.5604	ATGAGCCATGATGAAATTAAGAAAGCCTTAGCGGAGACGATTGTATCGTTTGCTAAAAGTGAAACAGAAGCTGCCATTAAATCAATTAACCTTGATGAAGTACAGCAACTTATTGAAACACAAATGAAAAACCTCACGGATCCACTGGAGTCTGAAATTCAGCTTACAACGAGCTGGTGGGTCAAGATCCGTAACCGGCTCTATATTTCTTTAATGCATCAAGTTGTTAAAACAATTGTAGAGAACGTAAAACAGAAAATCGCCTAA	NatCom_15117
NatCom_15117_CDS_0063	43954	44131	-1	hypothetical protein	No_PHROG	unknown function	lysis	lysis	2.299	0.2989	TTAATGCATCAAGTTGTTAAAACAATTGTAGAGAACGTAAAACAGAAAATCGCCTAAGAGAAGACCGGTATAAGACTTATGAAAATATGTCTTATACCGGTCTTTTTTATACATCGAATCATATAAATGTAAAAAAATCAAATTAATATTGTGATAATCAGTTGACGAAAGTATCAT	NatCom_15117
NatCom_15117_CDS_0064	44254	44398	1	hypothetical protein	No_PHROG	unknown function	other	other	1.866	0.3816	ATGAAATTGAATAGAATTTATAAAGTTGTATTCAATCAGACAAAGGGACAATATGAAGTGGTTTCTGAATTAGCGAGAAATAAAGGAAAGTCTTCTCAAAGCAAGTTGTTAAGAACGATTATTAAAATTGGGGGGGTAAATTAA	NatCom_15117
NatCom_15117_CDS_0065	44460	47412	1	hypothetical protein	20057	unknown function	other	other	2.071	0.3226	ATGGCGGAGGCCTTTGGAACTGGGACTGATGCTAGTGGAACGAATGCGATTGCCGCTGGGCAGGAAACTGCAGCGACGGGAACGAATGCATCTGCTTTCGGATACCAATCAAAAGCCGAAGGAAGCGTTAGCTTTGCAATTGGTAGTAAGACAACAGCCAATGCAGAAAATGCAGTTGCAACAGGGGAAAGCTCAGTATCGAGTGGATATGCTTCAACGGCAACTGGAGTAAAGACACAAGCAACTGGTTTTGCTGCTACAGCAACCGGCCAAGAAAACAAAGCTTCGGGTAAGGATTCTACCGCACAAGGGTTTCAAACAACTGCGAGTGGTGATATGAGTATCGCTTCTGGCCAAAATACGACAGCGAGCGGTGAAAATTCATTCGCTGCTGGACAG…	NatCom_15117
NatCom_15117_CDS_0066	47617	48001	1	hypothetical protein	No_PHROG	unknown function	moron, auxiliary metabolic gene and host takeover	moron, auxiliary metabolic gene and host takeover	2.183	0.2763	ATGACGGACAAACAAAAAATGGATATCATCTCTATGCGCCGAGCGGGGGCAGGTTACGGAAAAATTGCGTCAACAATAGGTATTTCTATTAATACGGTAAAATCATTCTGCAGACGGCATAGCTTAGGAAAAAAAGCGAATGAATCTGTCTGCGAACAATGTGGCAATCCTATTGAACAACAAATTGGACGAAAACGGAAACGCTTTTGCTGCGACTTATGCCGTAATAGATGGTGGAACAAACATCTTGAACTAGTTCAACGAAAAGCAATGTATGTAATTACGTGCATGAATTGCGGGAAGGAATTTACGGTGTATGGTAACCGACATCGGAAATTTTGCTCACACACTTGTTATATCGAGTATCGATTCGGGAGAAAATAA	NatCom_15117
NatCom_15117_CDS_0067	48002	48167	1	hypothetical protein	No_PHROG	unknown function	moron, auxiliary metabolic gene and host takeover	moron, auxiliary metabolic gene and host takeover	2.314	0.2821	ATGGATAAGGCAATGTTTCGTAATGAACTCACATTTCAGGTAACATTATATTTTGCTAGATTAATACTGGCAGAAAAACTCATTAGCGAAAAAGAATATTTTGCTTTTGCGGATGAAATGCTGCGCAAATGTCAACCGATTACGGGAGATTTATATACTTGCTAA	NatCom_15117
NatCom_15117_CDS_0068	48212	49850	1	hypothetical protein	No_PHROG	unknown function	moron, auxiliary metabolic gene and host takeover	moron, auxiliary metabolic gene and host takeover	2.282	0.2812	ATGCGAACGGTTCAACAAATTGAACGGCCAATGATAAAACTTATGAAACGAAAGCGGGTTGCGGCCTACGCTCGTGTATCCGTCGAATCAGATCGCATGTATCATTCGCTATCAGCCCAAATCAGTTATTACAGCAAATTAATTCAAAAAAATCCAGAGTGGGAATATGCTGGGGTCTACGCTGATTATGGTATTTCTGGGACTAGAATAAAAAAACGTCAGGATTTTCAGCGAATGCTGGAAGACGCTGAAATAGGAAAATTTGATATTATTCTAACTAAATCTATTCAGCGATTTGCCAGGAATACAGTTGATCTGCTGCAGATTGTACGTCATCTTAAAGAACTGAATATCGAAGTATGGTTTGAAAAAGAAAATATCCATACTATGAGTGGTGAT…	NatCom_15117
NatCom_15117_CDS_0069	49846	51418	1	hypothetical protein	No_PHROG	unknown function	moron, auxiliary metabolic gene and host takeover	moron, auxiliary metabolic gene and host takeover	2.213	0.2782	ATGAGAAAAATTCATGTAATACCTGCGACAATCCAGCGTTATACAGAAAAACCGCTGAGCAGCATACAGAAACGAAAAGTTGCAGGATATGCGCGTGTTTCTACAGATCATGCTGATCAGGTCACGAGTTATGAAGCACAGGTGGAATATTATACGCAATATATTAAAGAACGAGATGACTGGGAATTTGTTGGTATATATACCGATGAAGGAATTTCGGCTACTAATACCCGTCACCGTAATGGTTTCAAACAAATGATCAAAGATGCCTTGGACGGGAAAATCGACCTTATTGTCACAAAATCTGTTAGCCGGTTTGCCAGGAATACCGTGGACAGTCTGACAACAGTACGTAAACTCAAGGATAAAGGAGTTGAAATTTACTTCGAGAAGGAGAAT…	NatCom_15117
