## Supplementary Table 3 for "Phylogeny and disease links of a widespread and ancient gut phage lineage"

### Sheet: Sheet1
Supplementary table 3: Occurrence of Ca. Heliusvirales marker genes
deJonge2022_marker_gene	updated_annotation	genome_count
DUF2800-containing	DNA polymerase	1091
DUF2815-containing	DNA-binding protein	1114
DNA Polymerase I	Exonuclease	1174
nuclease	Endonuclease	1101
SNF2-like helicase	DNA helicase	1207
TerL	TerL	1290
portal protein	portal protein	1276
Clp-protease	head maturation protease	842
major capsid protein	major capsid protein	1241
