## Supplementary Table 6 for "Phylogeny and disease links of a widespread and ancient gut phage lineage"

### Sheet: Sheet1
Supplementary Table 6: BEAST2 output per model
	Constant				Relaxed
		ESS				ESS
model	iterations	posterior	likelihood	likelihood	iterations	posterior	likelihood	likelihood
birth-death	270029000	7030	1257	-12931.4	270029000	15616	1991	-12903.6
coalescent bayesian skyline	270029000	15258	1972	-12930.1	270029000	19554	1678	-12903.2
coalescent constant population	270029000	11272	1803	-12930.4	270029000	21946	4429	-12903.2
coalescent extended bayesian skyline	270029000	1501	770	-12941.7	270029000	6384	4560	-12903.4
coalescent exponential population	270029000	454	1132	-12931.8	270029000	404	5766	-12903.3
